# Rab35 is required for embryonic development and kidney and ureter homeostasis through regulation of epithelial cell junctions

**DOI:** 10.1101/2023.09.11.556924

**Authors:** Kelsey R. Clearman, Napassawon Timpratoom, Dharti Patel, Addison B. Rains, Courtney J. Haycraft, Mandy J. Croyle, Jeremy F. Reiter, Bradley K. Yoder

## Abstract

**Background:** Rab35 is a member of a GTPase family of endocytic trafficking proteins. Studies in cell lines have indicated that Rab35 participates in cell adhesion, polarity, cytokinesis, and primary cilia length and composition. Additionally, sea urchin Rab35 regulates actin organization and is required for gastrulation. In mice, loss of Rab35 in the CNS disrupts hippocampal development and neuronal organization. Outside of the CNS, the functions of mammalian Rab35 *in vivo* are unknown.

**Methods:** We generated and analyzed the consequences of both congenital and conditional null *Rab35* mutations in mice. Using a LacZ reporter allele, we assessed *Rab35* expression during development and postnatally. We assessed Rab35 loss in the kidney and ureter using histology, immunofluorescence microscopy, and western blotting.

**Results:** Congenital *Rab35* loss of function caused embryonic lethality: homozygous mutants arrested at E7.5 with cardiac edema. Conditional loss of Rab35, either during gestation or postnatally, caused hydronephrosis. The kidney and ureter phenotype were associated with disrupted actin cytoskeletal architecture, altered Arf6 epithelial polarity, reduced adherens junctions, loss of tight junction formation, defects in EGFR expression and localization, disrupted cell differentiation, and shortened primary cilia.

**Conclusion:** Rab35 is essential for mammalian development and the maintenance of kidney and ureter architecture. Loss of Rab35 leads to non-obstructive hydronephrosis, making the *Rab35* mutant mouse a novel mammalian model to study mechanisms underlying this disease.

**Significance Statement:** Hydronephrosis, distention of the renal calyces and pelvis, affects 1 in 100 infants. Most cases of hydronephrosis are associated with obstruction. Non-obstructive hydronephrosis is typically associated with impaired ureter development, and requires surgical intervention. Here, we describe a mouse model of non-obstructive hydronephrosis caused by mutations in *Rab35.* Hydronephrosis in *Rab35* mutants is associated with the inability to maintain epithelial cell junctions, defects in EGFR expression, and altered urothelium and smooth muscle integrity of the ureter. The *Rab35* mutant mouse is a novel model to study mechanisms and treatment strategies for non-obstructive hydronephrosis.
