## Supplemental Data 1 for "Rab35 is required for embryonic development and kidney and ureter homeostasis through regulation of epithelial cell junctions"

### Sheet: Genotyping Primers
		Primer	5'-3'	Size (bp)	Genotype
Rab35 tm1a (KO1st)	BY5274	Forward	ctgctaagcgttctactacct
	BY5276	Reverse	caacgggttcttctgttagtcc	423	WT
	BY5275	Reverse	tgaggacagccttcaaagctg	391	KO
	BY5274	Forward	ctgctaagcgttctactacct
	BY6020	Reverse	agcacctctccagcctgggt	428	WT
	BY6019	Reverse	gtgtgggaaagggttcgaagttcc	349	KO
Rab35 tm1c	BY5274	Forward	ctgctaagcgttctactacct
	BY5275	Reverse	tgaggacagccttcaaagctg	490	Tm1c (loxp)
Rab35 tm1d	BY5274	Forward	ctgctaagcgttctactacct
	BY5694	Reverse	agaacaaacgtttaaattccggt	706	tm1d, delta (Δ)

### Sheet: Antibodies
Applications		Antibodies		Company		Cat #		working concentration
IF		Arf6	Rabbit mAb	Abcam		ab131261		1:200
		Arf6	Rabbit pAb	ProteinTech				1:200
		E-Cadherin	Rat mAb	Abcam		ab11512		1:200
		N-Cadherin						1:300
		EGFR		Sigma				1:500
		ZO-1	Rabbit pAb	Invitrogen		40-2200		1:200
		ZO-1	Rat mAb	R40.76				1:2
		CD13 (aminopeptidase N)	Rat mAb	Novus		BO100-64843		1:200
		a-sma	Mouse mAb	Sigma		A5228		1:200
		Uroplakin3a	Mouse mAb	ARP
		Vimentin	Rabbit mAb	Abcam		ab92547		1:300
		Cleaved Caspase 3(Asp175)		Cell Signaling		9661S		1:400
		Acetylated a-Tubulin		Sigma		T7451		1:500	direct conjugated to Alexa 647 (Invitrogen, A20186)
		Arl13b	Mouse mAb	Abcam		ab136648		1:500
		Arl13b	Rabbit pAb	ProteinTech		11329-2-AP		1:500
		Phalloidin		Invitrogen		A12379, A12380		1:300
		LTA		Vector Laboratories		FL-1321		1:250	Fluorescein-labeled
		DBA		Vector Laboratories		RL-1032		1:250	rhodamine-labeled
		Ki67-PE		Thermofisher		12-5698-80		1:300
WB		Arf6	Rabbit pAb	ProteinTech
		GAPDH	Mouse mAb	Abcam		ab8245		1:500-800
		E-Cadherin	Rat mAb	Abcam		ab11512		1:300
		N-Cadherin						1:400
		EGFR						1:500
		pEGFR(Tyr1068)	Rabbit pAb	Invitrogen		44-788G		1:300
		ZO-1		Invitrogen		40-2200		1:300

### Sheet: qPCR primers
qPCR Primers
5'-3'	YAP	For	CCTTCTTCAAGCCGCCGGAG
		Rev	CAGTGTCCCAGGAGAAACAGC
	TAZ	For	ACCCACCCACGATGACCCCA
		Rev	GCACCCTAACCCCAGGCCAC
	LATS1	For	GAAACAAATTCTTCTCGGAGTACTTC
		Rev	CTTCTGTTGTTAGTTTTCTGAAGAGC
	CTGF	For	GCAGAGCCGCCTGTGCATGG
		Rev	GGTATGTCTTCATGCTGG
	CYR61	For	CACACCAAGGGGCTGGAATG
		Rev	CCCGTTTTGGTAGATTCTGG
	SOX9	For	GTACCCGCATCTGCACAAC
		Rev	TCCACGAAGGGTCTCTTCTC
	NOTCH1	For	CCCTTGCTCTGCCTAACGC
		Rev	GGAGTCCTGGCATCGTTGG
	NOTCH2	For	ATGTGGACGAGTGTCTGTTGC
		Rev	GGAAGCATAGGCACAGTCATC
	ANKYRD1	For	GGAACAACGGAAAAGCGAGAA
		Rev	GAAACCTCGGCACATCCACA
	E-CADHERIN	For	GAAGAGAGACTGGGTTATTCCTCCC
		Rev	CAGTGATGCTGTAGAAAACCTTGCC
	N-CADHERIN	For	GGACAGCCTCTTCTCAATG
		Rev	CTGCAGGCTCACTGCTCTC

### Sheet: E-cad WB quantification
9/14/22 Quantification of Western blot of E-cadherin in Kidney lysates
	Protocol that I used to quantify this blot below:
	http://bridgeslab.sph.umich.edu/protocols/index.php/Using_ImageJ_to_Quantify_Bands														Graph made in prism
	E-cadherin					GAPDH
	8wkpi ctrl	1	549.678	0.422		8wkpi ctrl	13	5144.72	3.953	8wkpi ctrl	0.106754	0.140728
	8wkpi ctrl	2	701.627	0.539		8wkpi ctrl	14	5503.08	4.228		0.127483
	8wkpi ctrl	3	1201.75	0.923		8wkpi ctrl	15	6391.35	4.911		0.187945
	8wkpi cre	4	36.657	0.028		8wkpi cre	16	6113.89	4.697	8wkpi +	0.00596125	0.00888574
	8wkpi cre	5	76.021	0.058		8wkpi cre	17	6391.35	4.911		0.0118102
	4wkpi ctrl	6	1166.46	0.896		4wkpi ctrl	18	6894.81	5.297	4wkpi ctrl	0.169152	0.155895
	4wkpi ctrl	7	1201.75	0.923		4wkpi ctrl	19	7249.05	5.57		0.165709
	4wkpi ctrl	8	1076.75	0.827		4wkpi ctrl	20	7100.69	5.456		0.151576
	4wkpi ctrl	9	883.627	0.679		4wkpi ctrl	21	6443.45	4.951		0.137144
	4wkpi cre	10	256.092	0.197		4wkpi cre	22	5063.13	3.89	4wkpi +	0.0506427	0.052612
	4wkpi cre	11	256.092	0.197		4wkpi cre	23	4514.96	3.469		0.0567887
	4wkpi cre	12	211.092	0.162		4wkpi cre	24	4182.79	3.214		0.0504045

### Sheet: Arf6 WB quantification
9/21/22 Quantification of Western blot of Arf6 in Kidney lysates
	Protocol that I used to quantify this blot below:
	http://bridgeslab.sph.umich.edu/protocols/index.php/Using_ImageJ_to_Quantify_Bands
	GAPDH					Arf6					ratio	average
	8wkpi ctrl	1	8641.45	1.705		8wkpi ctrl	12	2251.77	0.444		0.260411	0.294703
	8wkpi ctrl	2	7777.96	1.535		8wkpi ctrl	13	1748.82	0.345		0.224756
	8wkpi ctrl	3	6721.2	1.326		8wkpi ctrl	14	2678.77	0.529		0.398944
	8wkpi cre	4	6137.38	1.211		8wkpi cre	15	2678.77	0.529		0.436829	0.415202
	8wkpi cre	5	6311.43	1.245		8wkpi cre	16	2484.94	0.49		0.393574
	4wkpi ctrl	6	6309.89	1.245		4wkpi ctrl	17	1438.65	0.284		0.228112	0.191297
	4wkpi ctrl	7	7716.67	1.523		4wkpi ctrl	18	1390.48	0.274		0.179908
	4wkpi ctrl	8	7422.13	1.465		4wkpi ctrl	19	1230.53	0.243		0.16587
	4wkpi cre	9	6309.89	1.245		4wkpi cre	20	1230.53	0.243		0.195181	0.178757
	4wkpi cre	10	6613.48	1.305		4wkpi cre	21	1306.28	0.258		0.197701
	4wkpi cre	11	6819.31	1.346		4wkpi cre	22	978.698	0.193		0.143388
														No signifigant difference in groups
			re-drew the peaks to account for the two that did work
GAPDH					Arf6
8wkpi ctrl	1	8719.62	0.403		8wkpi ctrl	13	2418.3	0.112		0.277916
8wkpi ctrl	2	7848.26	0.362		8wkpi ctrl	14	1704.11	0.079		0.218232
8wkpi ctrl	3	6651.26	0.307		8wkpi ctrl	15	2579.65	0.119		0.387622
8wkpi cre	4	6054.43	0.28		8wkpi cre	16	2579.65	0.119		0.425
8wkpi cre	5	6152.6	0.284		8wkpi cre	17	2437.23	0.113		0.397887
4wkpi ctrl	6	7848.26	0.362		4wkpi ctrl	18	1474.77	0.068		0.187845
4wkpi ctrl	7	7722.67	0.357		4wkpi ctrl	19	1336.36	0.062		0.173669
4wkpi ctrl	8	7235.31	0.334		4wkpi ctrl	20	1252.53	0.058		0.173653
4wkpi cre	9	6113.23	0.282		4wkpi cre	21	1281.65	0.059		0.20922
4wkpi cre	10	6496.94	0.3		4wkpi cre	22	1414.23	0.065		0.216667
4wkpi cre	11	6784.23	0.313		4wkpi cre	23	1098.65	0.051		0.162939

### Sheet: N-cad WB quantification
Ncad						GAPDH
8wkpi ctrl	14	1018.21	1.049			8wkpi ctrl	25	6013.86	6.198		0.169248
8wkpi ctrl	15	1154.63	1.19			8wkpi ctrl	26	5962.69	6.145		0.193653
8wkpi ctrl	16	1380.92	1.423			8wkpi ctrl	27	6022.74	6.207		0.229257
8wkpi cre	17	738.719	0.761			8wkpi cre	28	6134.31	6.322		0.120373
8wkpi cre	18	768.042	0.792			8wkpi cre	29	6773.74	6.981		0.113451
4wkpi ctrl	19	1385.63	1.428			4wkpi ctrl	30	7478.76	7.708		0.185262
4wkpi ctrl	20	1694.46	1.746			4wkpi ctrl	31	7726.23	7.963		0.219264
4wkpi ctrl	21	1860.34	1.917			4wkpi ctrl	32	7735	7.972		0.240467
4wkpi cre	22	416.556	0.429			4wkpi cre	33	7184.15	7.404		0.0579417
4wkpi cre	23	705.799	0.727			4wkpi cre	34	6784.96	6.993		0.103961
4wkpi cre	24	849.678	0.876			4wkpi cre	35	6913.05	7.125		0.122947

### Sheet: ZO-1 WB quantification 
Zo-1					GAPDH
8wkpi ctrl	1	2918.87	1.557		8wkpi ctrl	12	6171.05	3.291		0.473108
8wkpi ctrl	2	3298.11	1.759		8wkpi ctrl	13	6171.05	3.291		0.534488
8wkpi ctrl	3	2918.87	1.557		8wkpi ctrl	14	6193.15	3.303		0.47139
8wkpi cre	4	208.385	0.111		8wkpi cre	15	6213.01	3.313		0.0335044
8wkpi cre	5	291.799	0.156		8wkpi cre	16	6673.57	3.559		0.0438325
4wkpi ctrl	6	4026.77	2.147		4wkpi ctrl	17	7339	3.914		0.548544
4wkpi ctrl	7	4262.94	2.273		4wkpi ctrl	18	7593.88	4.05		0.561235
4wkpi ctrl	8	4354.58	2.322		4wkpi ctrl	19	7465.42	3.981		0.583271
4wkpi cre	9	1231.46	0.657		4wkpi cre	20	7212.03	3.846		0.170827
4wkpi cre	10	208.385	0.111		4wkpi cre	21	6847.79	3.652		0.0303943
4wkpi cre	11	1484.34	0.792		4wkpi cre	22	7073.93	3.772		0.209968

### Sheet: EGFR pEGFR WB quantification
EGFR					GAPDH
8wkpi ctrl	1	310.678	0.331		8wkpi ctrl	12	8424.02	8.973		0.0368884
8wkpi ctrl	2	326.385	0.348		8wkpi ctrl	13	7722.54	8.226		0.0423049
8wkpi ctrl	3	326.971	0.348		8wkpi ctrl	14	6576.88	7.006		0.0496717
8wkpi cre	4	5182.01	5.52		8wkpi cre	15	5947.52	6.335		0.87135
8wkpi cre	5	5095.45	5.428		8wkpi cre	16	6208.4	6.613		0.820808
4wkpi ctrl	6	525.506	0.56		4wkpi ctrl	17	6261.59	6.67		0.083958
4wkpi ctrl	7	335.092	0.357		4wkpi ctrl	18	7722.54	8.226		0.043399
4wkpi ctrl	8	394.263	0.42		4wkpi ctrl	19	6870.35	7.318		0.0573927
4wkpi cre	9	752.213	0.801		4wkpi cre	20	5740.62	6.115		0.130989
4wkpi cre	10	1243.34	1.324		4wkpi cre	21	6360.96	6.776		0.195396
4wkpi cre	11	346.971	0.37		4wkpi cre	22	6951.57	7.405		0.0499662
pEGFR					GAPDH						activated		total		ratio
8wkpi ctrl	2	75.899	0.078		8wkpi ctrl	25	6013.86	6.198			0.0125847		0.0368884		0.341156
8wkpi ctrl	3	107.192	0.09		8wkpi ctrl	26	5962.69	6.145			0.0146461		0.0423049		0.346202
8wkpi ctrl	4	72.192	0.074		8wkpi ctrl	27	6022.74	6.207			0.011922		0.0496717		0.240016
8wkpi cre	5	3723.18	3.837		8wkpi cre	28	6134.31	6.322			0.606928		0.87135		0.696538
8wkpi cre	7	3549.38	3.658		8wkpi cre	29	6773.74	6.981			0.523994		0.820808		0.638388
4wkpi ctrl	8	338.506	0.349		4wkpi ctrl	30	7478.76	7.708			0.0452776		0.083958		0.539289
4wkpi ctrl	9	472.87	0.487		4wkpi ctrl	31	7726.23	7.963			0.0611579		0.043399		1.4092
4wkpi ctrl	10	488.749	0.504		4wkpi ctrl	32	7735	7.972			0.0632213		0.0573927		1.10156
4wkpi cre	11	293.263	0.302		4wkpi cre	33	7184.15	7.404			0.0407888		0.130989		0.31139
4wkpi cre	12	579.627	0.597		4wkpi cre	34	6784.96	6.993			0.0853711		0.195396		0.436914
4wkpi cre	13	521.456	0.537		4wkpi cre	35	6913.05	7.125			0.0753684		0.0499662		1.50839
		without GAPDH normalized
		8wkpi ctrl	0.078	0.331	0.23565
		8wkpi ctrl	0.09	0.348	0.258621
		8wkpi ctrl	0.074	0.348	0.212644
		8wkpi cre	3.837	5.52	0.695109
		8wkpi cre	3.658	5.428	0.673913
		4wkpi ctrl	0.349	0.56	0.623214
		4wkpi ctrl	0.487	0.357	1.36415
		4wkpi ctrl	0.504	0.42	1.2
		4wkpi cre	0.302	0.801	0.377029
		4wkpi cre	0.597	1.324	0.450906
		4wkpi cre	0.537	0.37	1.45135
